# Bacterial glycyl tRNA synthetase offers glimpses of ancestral protein topologies

**DOI:** 10.1101/2021.08.20.456953

**Authors:** Jorge-Uriel Dimas-Torres, Annia Rodríguez-Hernández, Marco Igor Valencia-Sánchez, Eduardo Campos-Chávez, Victoria Godínez-López, Daniel-Eduardo Rodríguez-Chamorro, Morten Grøtli, Cassandra Fleming, Adriana Hernández-González, Marcelino Arciniega, Alfredo Torres-Larios

## Abstract

Aminoacyl tRNA synthetases (aaRSs) are among the proposed proteins present in the Last Universal Common Ancestor (LUCA). There are two types of glycyl tRNA synthetases (GlyRSs), from which the archaeal-eukaryal type is the one suggested to be present in LUCA. Here we solved the crystal structure of a complete bacterial glycyl tRNA synthetase (bacGlyRS) and show that indeed, bacGlyRS carries several structural signals that point it at the origin of all aaRSs. Furthermore, if bacGlyRS is ancestral, it should help to build a reliable Tree of Life (ToL). Given the modular nature of protein evolution, we used only two sub-domain segments with duplicated ancestral topologies, no detected orthologs and an assumed limited horizontal gene transfer (HGT). These motifs correspond to the non-specific RNA binding regions of contemporary bacGlyRS, archaeal CCA-adding enzyme (arch-CCAadd), and eukaryotic rRNA processing enzyme (euk-rRNA). The calculated, rooted bacterial ToL agrees with several phyla relationships unaccounted by the available trees.
