## Supplementary material for "Bacterial glycyl tRNA synthetase offers glimpses of ancestral protein topologies": bacterial-tree-colors

TREE_COLORS
SEPARATOR TAB
DATA
_Halorhabdus_rudnickae_	range	#ff7b00	Archaea
_Thermodesulforhabdus_nor	range	#8e7cc3	Syntrophobacterales (Deltaproteobacteria)
_Capsulimonas_corticalis_	range	#f4cccc	Firmicutes (Clostridia)
_Dethiobacter_alkaliphilu	range	#f4cccc	Firmicutes (Clostridia)
95.8/100	range	#8fce00	Cyanobacteria
97.4/100	range	#bda8ed	Bradymonadales (Deltaproteobacteria)
98.4/100	range	#cfe2f3	Alphaproteobacteria
98.9/100	range	#cfe2f3	Alphaproteobacteria
98.7/100	range	#ab82d2	Desulfovibrionales (Deltaproteobacteria)
89.1/92	range	#f4cccc	Firmicutes (Clostridia)
74.8/86	range	#f4cccc	Firmicutes (Clostridia)
97.4/99	range	#f4cccc	Firmicutes (Clostridia)
99.2/100	range	#f4cccc	Firmicutes (Clostridia)
84.5/81	range	#f4cccc	Firmicutes (Clostridia)
99.8/100	range	#f4cccc	Firmicutes (Clostridia)
92.6/100	range	#f4cccc	Firmicutes (Clostridia)
94.1/100	range	#f4cccc	Firmicutes (Clostridia)
92.8/97	range	#f4cccc	Firmicutes (Clostridia)
99.3/100	range	#38761d	Chlamydia
75.6/98	range	#ead1dc	Synergistetes
100/100	range	#b4a7d6	Nitrospira
99.9/100	range	#fbe7ac	Zetaproteobacteria
96.6/100	range	#fbe7ac	Zetaproteobacteria
82.1/100	range	#c27ba0	Desulfuromonadales (Deltaproteobacteria)
68.8/76	range	#ea9999	Firmicutes (Tissierellia)
81.4/76	range	#ea9999	Firmicutes (Tissierellia)
99.8/100	range	#eac148	Acidobacteria
67.8/86	range	#88c2f6	Aquificae
99.8/100	range	#fff2cc	Thermotogales
99.8/99	range	#3d85c6	Betaproteobacteria
99/100	range	#e763a8	Thermodesulfobacteria
57.5/61	range	#d89dba	Myxococcales (Deltaproteobacteria)
87.1/59	range	#d89dba	Myxococcales (Deltaproteobacteria)
98/100	range	#741b47	Deinococcus-Thermus
98.7/100	range	#741b47	Deinococcus-Thermus
100/99	range	#cdf0bd	Actinobacteria (Coriobacteriia)
99.6/98	range	#d5a6bd	Campylobacter (Epsilonproteobacteria)
99.4/100	range	#c90076	Fusobacterium
95.6/95	range	#e06666	Firmicutes (Bacilli)
74.7/81	range	#ff7b00	Archaea
86.4/100	range	#ff7b00	Archaea
82.2/99	range	#ff7b00	Archaea
100/100	range	#ff7b00	Archaea
72.4/22	range	#ff7b00	Archaea
95/100	range	#ff7b00	Archaea
83/96	range	#ff7b00	Archaea
83.4/71	range	#ff7b00	Archaea
89.7/99	range	#ff7b00	Archaea
90.4/58	range	#ff7b00	Archaea
98.7/100	range	#ff7b00	Archaea
27/51	range	#ff7b00	Archaea
97.4/69	range	#8e7cc3	Syntrophobacterales (Deltaproteobacteria)
74.2/55	range	#8e7cc3	Syntrophobacterales (Deltaproteobacteria)
89.6/57	range	#9fc5e8	Gammaproteobacteria
88/33	range	#cf4d4d	Firmicutes (Negativicutes)
97.5/100	range	#a64d79	Desulfobacterales (Deltaproteobacteria)
65.4/94	range	#a64d79	Desulfobacterales (Deltaproteobacteria)
96.7/99	range	#93c47d	Chloroflexi
100/100	range	#d9ead3	Actinobacteria
